# Fine–mapping identifies *NAD–ME1* as a candidate underlying a major locus controlling temporal variation in primary and specialized metabolism in Arabidopsis

**DOI:** 10.1101/2020.09.07.285429

**Authors:** Marta Francisco, Daniel J. Kliebenstein, Víctor M. Rodríguez, Pilar Soengas, Rosaura Abilleira, María E. Cartea

## Abstract

Plant metabolism is modulated by a complex interplay between internal signals and external cues. A major goal of all quantitative metabolomic studies is to clone the underlying genes to understand the mechanistic basis of this variation. Using fine-scale genetic mapping, in this work we report the identification and initial characterization of *NAD-DEPENDENT MALIC ENZYME 1* (*NAD*-*ME1*) as the candidate gene underlying the pleiotropic network Met.II.15 QTL controlling variation in plant metabolism and circadian clock outputs in the Bay × Sha Arabidopsis population. Transcript abundance and promoter analysis in *NAD-ME1*^Bay-0^ and *NAD-ME1*^Sha^ alleles confirmed allele-specific expression that appears to be due a polymorphism disrupting a putative circadian cis-element binding site. Analysis of T-DNA insertion lines and heterogeneous inbred families (HIFs) showed that transcript variation of the *NAD-ME1* gene led to temporal shifts of tricarboxylic acid cycle (TCA) intermediates, glucosinolate (GSL) accumulation and altered regulation of several GSL biosynthesis pathway genes. Untargeted metabolomics analyses reveal complex regulatory networks of *NAD-ME1* dependent upon the day-time. The mutant lead to shifts in plant primary metabolites, cell-wall components, isoprenoids, fatty acids and plant immunity phytochemicals, among others. Our findings suggest that *NAD-ME1* may act as a key component to coordinate plant primary and secondary metabolism in a time-dependent manner.
