## Supplemental tables for "Fine–mapping identifies *NAD–ME1* as a candidate underlying a major locus controlling temporal variation in primary and specialized metabolism in Arabidopsis"

### Sheet: Table S1
Table S1. List of primers used for fine-mapping of Met.II.15 QTL and for RT-qPCRs analysis.
		Chrom. II
	Marker	Physical Position (bp)	5'-3' Forward Primer	5'-3' Reverse Primer
Fine-map	MSAT200897	897197	AAAAATTTTAACCCATGTTGTAGCA	AGAAGTCGGTGGATGAGCAC
Fine-map	MSAT2.38	2457014	TGTAACGCTAATTTAATTGG	CGCTCTTTCGCTCTG
Fine-map	M.II.A	3547513	TCAAGCTAAGAATAGAACGTGCAAC	TGAGTTGCAAGATGAGAGACGA
Fine-map	M.II.B	4369868	AAACTATCCTTCGGGGAGGC	CGCCCACCGGTTATTCCATA
Fine-map	M.II.C	5020031	TGGCCTCTTCCATTTCCGAG	CGCTTTCACAAATTCCCGGA
Fine-map	M.II.D	5629449	GAGCGACTTGGTGTGAGGAA	GCAGGGAAACTCTTCCACGA
Fine-map	M.II.E	5691250	ACTGACTGGCTCATCCCCTA	ACCAAAAGCAAGCATGACGC
Fine-map	IND628	6280231	AATTTAAGAAAGAACACAATTTTGAGA	CCATTTCAGCTCTTTACACTTCTACA
	Gene name	Gene	5'-3' Forward Primer	5'-3' Reverse Primer
RT-qPCRs	MYB28	At5g61420	GGACCAACTACCTTAAACCTGA	TCTCGCTATGACCGACCACT
RT-qPCRs	MYB29	At5g07690	TCATCTCTTACATTCATGAACACG	CTTTCCACATCGTTTTAGTCCA
RT-qPCRs	MYB76	At5g07700	GGCGTGACATTCCAGAAAA	ACCGTAATCTACAACTCTTTCCACA
RT-qPCRs	MYB51	At1g18570	GCCAATTATCTTAGACCTGACA	CCACGAGCTATAGCAGACCATT
RT-qPCRs	MYB34	At5g60890	CTTATTGCTTATCTTCACCTACATGG	CTTTCCACATCTCTTCAATCCA
RT-qPCRs	SOT16	At1g74100	TTAACCCAATACGGTGGACA	GCGTGAAAAAGACCTTCGAG
RT-qPCRs	SOT17	At1g18590	AGCCTTAACTTTCGCAATCG	GAGAAGAGGGTTTGTTGAAACG
RT-qPCRs	SOT18	At1g74090	CCTCATCTCCACGTTTCCTC	CATACTCGATCAGGGGCTCT
RT-qPCRs	MAM-L	At5g23020	CGTGAACAGTGTTAAGTACGC	CACCCGCTTTTATCGATTCT
RT-qPCRs	CYP79F1	At1g16410	GACCGATCTTGCCAGCTT	GGTAGATTGCCGAGGATGG
RT-qPCRs	CYP79B2	At4g39950	GACGGATCCCAACAAAAAG	ATGATCGGCCATCCTGTG
RT-qPCRs	NAD_ME2	AT4G00570	CGCTGCTGCAGGAATCAATC	CAGTGCAACACCAGCAGTTC
RT-qPCRs	NAD_ME1	At2g13560	ACCGATGGAAGCCGGATTTT	ATGGGGTCGTTGCGTAGTTT
RT-qPCRs	SUR1	At2g20610	GTAACTCCTGACCCTGCCAC	CCAGAGCATCCCCTGGTAGA
RT-qPCRs	SUR2	At4g36090	TGGTTTCGGACAGTACACCG	AAGTGTTTGCGTCTCGTACA
RT-qPCRs	Hypothetical protein	At2g13550	CAGAACACAACGGGGGAAGA	GGTTGATGGTGTTGGGGAGT
RT-qPCRs	Sail-374-A02	AT2g13560	ACCGATGGAAGCCGGATTTT	ATGGGGTCGTTGCGTAGTTT
RT-qPCRs	SALK_024285	AT2g13540	CCGGGTGCCTTTCCTGCTG	GACCTTCCTGCTCAATTCGGC
RT-qPCRs	SALK_090811	At2g13560	ACCGATGGAAGCCGGATTTT	ATGGGGTCGTTGCGTAGTTT
RT-qPCRs	SALK_126034	At2g13610	ACGGCTACAGGAAAGCAGAA	CCTACATCAGCGACCCTTGT

### Sheet: Table S2
Table S2. ANOVA comparing individual and total glucosinolate effect between Bay-0 and Sha allele from F2 plants from HIF [Bay x Sha] at marker MSAT2.28 located on Arabidopsis Chromosome II were Met.II.15 QTL was originally mapped. Each allele account with at lleast 50 independent measurements conducted across two independent experiments. Individual factor Mean squares (MS), individual factor F va…
	Allele				Experiment				Allele × Experiment
	MS	F Value	Pr > F		MS	F Value	Pr > F		MS	F Value	Pr > F
3-methylsulfinylbutyl	8.39391	71.07	<0001		0.181021	1.53	0.2184		0.01315	0.11	0.7393
4-methylsulfinylbutyl	162.297	194.59	<0001		2.276	2.73	0.1015		1e-05	0	0.991
5-methylsulfinylpentyl	0.0391	35.43	<0001		0.002	1.86	0.1758		0.000296	0.03	0.871
7-methylsulfinylheptyl	0.01487	31.91	<0001		0.00015	0.32	0.5705		2e-06	0.04	0.8332
8-methylthiooctyl	8.0665	138.19	<0001		0.04409	0.76	0.3867		0.03375	0.58	0.4486
indol-3-ylmethyl	0.1627	117.5	<0001		0.01202	0.87	0.3523		0.00099	0.72	0.3978
4-methoxy-indol-3-ylmethyl	1.007	22.59	<0001		0.001345	0.03	0.8625		0.0461	1.03	0.3113
N-methoxy-indol-3-ylmethyl	0.00073	2.19	0.1422		2.3e-05	0.7	0.4054		0.00024	0.74	0.3907
Sum of all aliphatic glucosinolates	353.315	198.01	<0001		4.8472	2.72	0.1022		0.095894	0.05	0.8171
Sum of all indolic glucosinolates	1.9044	45.37	<0001		0.0075	0.18	0.6733		0.02807	0.67	0.4153
Sum of all glucosinolates	407.099	191.76	<0001		5.2361	2.47	0.1193		0.0201	0.01	0.9225

### Sheet: Table S3
Table S3. Mean comparation with post‐hoc Tukey’s honestly significant difference (HSD) test (P < 0.05) comparaing the fixed recombinants (R1-R8) and parental HIF lines (SHA, BAY) between MSAT2.38 and IND268 markers from HIF364 [Bay x Sha] F3. Each recombinant account with 24 independent measurements conducted across two independent experiments.
Bay (B)/Sha (S)
	MSAT2.38	M.II.A	M.II.B	M.II.C	M.II.D	M.II.E	IND628
R1	B	B	B	B	B	B	S
R2	S	S	S	S	B	B	B
R3	B	B	B	B	B	S	S
R4	B	B	B	B	B	S	S
R5	B	B	B	B	S	S	S
R6	S	S	S	S	S	B	B
R7	S	S	S	S	S	S	B
R8	B	B	B	B	S	S	S
SHA	S	S	S	S	S	S	S
BAY	B	B	B	B	B	B	B
	Genotype comparation	Mean difference	Confidence intervale 95%		<0,05 (**)
	R6 - R7	0.4065	-0.5097	1.3228
	R6 - R5	0.4289	-0.4782	1.3359
	R6 - R8	0.4488	-0.4674	1.3651
	R6 - SHA	0.5927	-0.3235	1.509
	R6 - R4	0.6016	-0.3055	1.5086
	R6 - R3	3.3808	2.4439	4.3176	***
	R6 - R1	3.5131	2.5969	4.4294	***
	R6 - BAY	3.5576	2.6413	4.4738	***
	R6 - R2	3.5936	2.6774	4.5099	***
	R7 - R6	-0.4065	-1.3228	0.5097
	R7 - R5	0.0224	-0.8847	0.9294
	R7 - R8	0.0423	-0.874	0.9585
	R7 - SHA	0.1862	-0.73	1.1025
	R7 - R4	0.1951	-0.712	1.1021
	R7 - R3	2.9742	2.0374	3.9111	***
	R7 - R1	3.1066	2.1903	4.0228	***
	R7 - BAY	3.1511	2.2348	4.0673	***
	R7 - R2	3.1871	2.2709	4.1034	***
	R5 - R6	-0.4289	-1.3359	0.4782
	R5 - R7	-0.0224	-0.9294	0.8847
	R5 - R8	0.0199	-0.8871	0.927
	R5 - SHA	0.1639	-0.7432	1.0709
	R5 - R4	0.1727	-0.725	1.0704
	R5 - R3	2.9519	2.024	3.8797	***
	R5 - R1	3.0842	2.1772	3.9913	***
	R5 - BAY	3.1287	2.2217	4.0358	***
	R5 - R2	3.1648	2.2577	4.0718	***
	R8 - R6	-0.4488	-1.3651	0.4674
	R8 - R7	-0.0423	-0.9585	0.874
	R8 - R5	-0.0199	-0.927	0.8871
	R8 - SHA	0.1439	-0.7723	1.0602
	R8 - R4	0.1528	-0.7543	1.0598
	R8 - R3	2.9319	1.9951	3.8688	***
	R8 - R1	3.0643	2.148	3.9806	***
	R8 - BAY	3.1088	2.1925	4.025	***
	R8 - R2	3.1448	2.2286	4.0611	***
	SHA - R6	-0.5927	-1.509	0.3235
	SHA - R7	-0.1862	-1.1025	0.73
	SHA - R5	-0.1639	-1.0709	0.7432
	SHA - R8	-0.1439	-1.0602	0.7723
	SHA - R4	0.0088	-0.8982	0.9159
	SHA - R3	2.788	1.8512	3.7249	***
	SHA - R1	2.9204	2.0041	3.8366	***
	SHA - BAY	2.9648	2.0486	3.8811	***
	SHA - R2	3.0009	2.0846	3.9171	***
	R4 - R6	-0.6016	-1.5086	0.3055
	R4 - R7	-0.1951	-1.1021	0.712
	R4 - R5	-0.1727	-1.0704	0.725
	R4 - R8	-0.1528	-1.0598	0.7543
	R4 - SHA	-0.0088	-0.9159	0.8982
	R4 - R3	2.7792	1.8513	3.707	***
	R4 - R1	2.9115	2.0045	3.8186	***
	R4 - BAY	2.956	2.049	3.863	***
	R4 - R2	2.9921	2.085	3.8991	***
	R3 - R6	-3.3808	-4.3176	-2.4439	***
	R3 - R7	-2.9742	-3.9111	-2.0374	***
	R3 - R5	-2.9519	-3.8797	-2.024	***
	R3 - R8	-2.9319	-3.8688	-1.9951	***
	R3 - SHA	-2.788	-3.7249	-1.8512	***
	R3 - R4	-2.7792	-3.707	-1.8513	***
	R3 - R1	0.1324	-0.8045	1.0692
	R3 - BAY	0.1768	-0.76	1.1137
	R3 - R2	0.2129	-0.724	1.1497
	R1 - R6	-3.5131	-4.4294	-2.5969	***
	R1 - R7	-3.1066	-4.0228	-2.1903	***
	R1 - R5	-3.0842	-3.9913	-2.1772	***
	R1 - R8	-3.0643	-3.9806	-2.148	***
	R1 - SHA	-2.9204	-3.8366	-2.0041	***
	R1 - R4	-2.9115	-3.8186	-2.0045	***
	R1 - R3	-0.1324	-1.0692	0.8045
	R1 - BAY	0.0445	-0.8718	0.9607
	R1 - R2	0.0805	-0.8357	0.9968
	BAY - R6	-3.5576	-4.4738	-2.6413	***
	BAY - R7	-3.1511	-4.0673	-2.2348	***
	BAY - R5	-3.1287	-4.0358	-2.2217	***
	BAY - R8	-3.1088	-4.025	-2.1925	***
	BAY - SHA	-2.9648	-3.8811	-2.0486	***
	BAY - R4	-2.956	-3.863	-2.049	***
	BAY - R3	-0.1768	-1.1137	0.76
	BAY - R1	-0.0445	-0.9607	0.8718
	BAY - R2	0.0361	-0.8802	0.9523
	R2 - R6	-3.5936	-4.5099	-2.6774	***
	R2 - R7	-3.1871	-4.1034	-2.2709	***
	R2 - R5	-3.1648	-4.0718	-2.2577	***
	R2 - R8	-3.1448	-4.0611	-2.2286	***
	R2 - SHA	-3.0009	-3.9171	-2.0846	***
	R2 - R4	-2.9921	-3.8991	-2.085	***
	R2 - R3	-0.2129	-1.1497	0.724
	R2 - R1	-0.0805	-0.9968	0.8357
	R2 - BAY	-0.0361	-0.9523	0.8802

### Sheet: Table S4
Table S4. ANOVAs comparing individual and total GLS effect between between T-DNA lines from the three candidate genes (At2g13560, At2g13540 and AT2g13610) and Col-0. For the analysis, the Genotype term tested for a diference between wild-type and knockout mutant lines. Each genotype account with 24 independent measurements per genotype conducted across two independent experiments.
AT2g13560
Genotype: Knockout mutant, wild-type (Sail-374-A02 vs Col-0)
	Genotype				Experiment				Genotype × Experiment
	MS	F Value	Pr > F		MS	F Value	Pr > F		MS	F Value	Pr > F
3-methylsulfinylbutyl	12.2783	181.37	<0001		0.05887	0.87	0.351		1.9219	28.5	<0001
4-methylsulfinylbutyl	151.444	206.99	<0001		0.5965	0.82	0.3714		14.4419	19.74	<0001
5-methylsulfinylpentyl	0.0338	36.53	<0001		3.5e-05	0.39	0.5321		0.01	11.01	0.0018
7-methylsulfinylheptyl	0.05348	72.46	<0001		6.9e-05	0.94	0.3378		0.0004397	0.6	0.4443
8-methylthiooctyl	9.3399	100.99	<0001		0.5863	0.63	0.4302		1.1944	12.91	0.0008
indol-3-ylmethyl	0.2198	199.97	<0001		0.00056	0.24	0.6244		0.013	11.92	0.0012
4-methoxy-indol-3-ylmethyl	0.00056	0.01	0.938		0.06798	0.73	0.3975		0.1851	1.99	0.1654
N-methoxy-indol-3-ylmethyl	0.173	39.03	<0001		0.0006	1.56	0.218		4.8e-05	0.011	0.7431
Sum of all aliphatic glucosinolates	371.779	230.8	<0001		0.087119	0.05	0.8173		41.0131	5.46	0.04856
Sum of all indolic glucosinolates	0.09817	1.06	0.03093		0.0919	0.99	0.3249		0.3043	3.28	0.077
Sum of all glucosinolates	383.961	191.41	<0001		0.3579	0.18	0.6748		48.38	4.12	0.0523
AT2g13540
Genotype: Knockout mutant, wild-type (SALK_024285 vs Col-0)
	Genotype				Experiment				Genotype × Experiment
	MS	F Value	Pr > F		MS	F Value	Pr > F		MS	F Value	Pr > F
3-methylsulfinylbutyl	0.116	3.7	0.0611		0.0233	7.42	0.0092		0.4404	14.02	0.0005
4-methylsulfinylbutyl	1.84	2.25	0.1172		3.7006	5.14	0.0283		7.008	9.73	0.0032
5-methylsulfinylpentyl	0.005	1.81	0.185		0.00119	3.67	0.062		0.00225	6.94	0.016
7-methylsulfinylheptyl	0.0017	0.16	0.6932		0.0039	0.35	0.5591		0.0075	0.67	0.418
8-methylthiooctyl	0.0644	0.58	0.4523		0.1285	1.15	0.2902		0.2423	2.16	0.1486
indol-3-ylmethyl	0.0015	3.25	0.0782		0.003044	3.25	0.0782		0.005	6.12	0.0173
4-methoxy-indol-3-ylmethyl	0.04035	0.58	0.4496		0.0841	1.21	0.2765		0.1605	2.31	0.1353
N-methoxy-indol-3-ylmethyl	0.0001	0.82	0.3714		0.00019	1.56	0.2176		0.00037	2.92	0.0943
Sum of all aliphatic glucosinolates	3.9551	2.45	0.1245		7.9569	4.93	0.0315		15.0414	9.33	0.0038
Sum of all indolic glucosinolates	0.06269	0.9	0.3479		0.12918	1.86	0.1801		0.2455	3.53	0.067
Sum of all glucosinolates	5.013	2.2	0.1451		10.1137	4.44	0.0409		19.1377	8.39	0.0058
AT2g13610
Genotype: Knockout mutant, wild-type (At2g13610 vs Col-0)
	Genotype				Experiment				Genotype × Experiment
	MS	F Value	Pr > F		MS	F Value	Pr > F		MS	F Value	Pr > F
3-methylsulfinylbutyl	0.00084	0.01	0.9047		0.2283	7.26	0.0099		0.447	14.22	0.0005
4-methylsulfinylbutyl	0.01286	0.01	0.9208		3.63	4.97	0.0309		7.142	9.74	0.0032
5-methylsulfinylpentyl	0.9142	0.01	0.9337		0.00023	0.42	0.9775		0.00228	6.9	0.0118
7-methylsulfinylheptyl	0.002	0.3	0.9914		0.005	0.35	0.9926		0.000765	0.65	0.4211
8-methylthiooctyl	0.00051	0	0.9574		0.12587	1.07	0.3065		0.246	2.09	0.1551
indol-3-ylmethyl	0.0002	0.01	0.9036		0.0298	3.05	0.0878		0.005	5.94	0.0198
4-methoxy-indol-3-ylmethyl	0.00016	0	0.9692		0.0824	1.15	0.2892		0.1629	2.27	0.1387
N-methoxy-indol-3-ylmethyl	1.27e-05	0.01	0.9379		7.6e-05	0.37	0.989		0.0003	2.81	0.1008
Sum of all aliphatic glucosinolates	0.0281	0.02	0.8964		7.794	4.75	0.0346		15.267	9.31	0.0039
Sum of all indolic glucosinolates	0.00031	0	0.9579		0.12653	1.44	0.1907		0.292	3.48	0.0688
Sum of all glucosinolates	0.0344	0.01	0.9265		9.9067	4.27	0.0447		19.4118	8.37	0.0059

### Sheet: Table S5
Table S5. Expression data of GSL aliphatic and indolic biosynthetic pathway genes from leaves of Col-0 vs nad-me1 knockout mutant and HIF364_R4 [Sha] vs HIF364_R3 [Bay] genotypes at ZT4 and ZT8.The expression levels were normalized to glyceraldehyde-3-phosphate- dehydrogenase (GADPH). Six individual plants per genotype from two independent experiments were harvested each time point. Statistical s…
	ZT4				ZT4
	HIF364_R4 [Sha]	HIF364_R3 [Bay]	Pr > |t|		Col-0	nad-me1	Pr > |t|
MYB28	0.10749	0.295718	0.0023		0.326652	0.493363	0.01199
MYB29	0.0566378	0.0507012	0.6658		0.143414	0.141032	0.952
MYB34	0.0133432	0.032188	0.0066		0.035822	0.0523583	0.0353
MYB51	0.00361565	0.0221555	0.0014		0.0249101	0.0244053	0.9378
MYB76	0.0074224	0.00864313	0.5594		0.0119602	0.0150456	0.5174
CYP79B	0.00553153	0.00789868	0.1654		0.0123125	0.0164165	0.1151
CYP79F	0.0272117	0.0125998	0.3752		0.0471095	0.0692614	0.00956
MAM1	0.0217664	0.104887	0.0025		0.0893544	0.258323	<0001
SOT16	0.0727425	0.0699283	0.8531		0.112413	0.22027	0.0315
SOT17	0.0469684	0.12486	0.0014		0.125469	0.183075	0.04824
SOT18	0.0894137	0.067175	0.5318		0.0890181	0.143409	0.03569
SUR1	0.270313	0.43695	0.002563		0.262008	0.511905	0.048521
SUR2	0.110313	0.595806	0.0002564		0.102008	1.2859	0.032558
	ZT8				ZT8
	HIF364_R4 [Sha]	HIF364_R3 [Bay]	Pr > |t|		Col-0	nad-me1	Pr > |t|
MYB28	0.0674121	0.044014	0.04824		0.242733	0.1842	0.0214
MYB29	0.0764569	0.0687648	0.7623		0.234063	0.0777948	0.02035
MYB34	0.029924	0.00986225	0.0279		0.0183344	0.0270776	0.1086
MYB51	0.0426362	0.0219614	0.01997		0.0356727	0.0284875	0.045162
MYB76	0.0197025	0.00757495	0.0238		0.00443506	0.00731538	0.4601
CYP79B	0.0199875	0.00312272	0.0031		0.00691857	0.0082735	0.708
CYP79F	0.0280422	0.0161491	0.379		0.0206618	0.0245048	0.6736
MAM1	0.0858178	0.00519569	0.0002		0.162849	0.0839333	0.02622
SOT16	0.163241	0.0646072	0.0017		0.0990327	0.0473817	0.0012
SOT17	0.0882607	0.0401171	0.01353		0.101978	0.0554734	0.00875
SOT18	0.112366	0.0701101	0.03739		0.0818729	0.117436	0.0837
SUR1	0.237897	0.134104	0.04589		0.27727	0.157394	0.0421556
SUR2	0.197897	0.185634	0.035418		0.270918	0.142757	0.0389451

### Sheet: Table S6
Table S6. Metabolomic data set showing differences between Col-0 vs nad-me1 knockout mutant using two approaches: 1) first principal component of VIP (variable importance in the projection) values combined with univariate analysis (one-way ANOVA) with a P-value ≤ 0.05 to find differentially expressed metabolites and 2) Volcano Plot (VP) which measure differentially accumulated metabolites based o…
Time point	Approach	Retention Time (min)	Compound type	Metabolite description	Calculated m/z	Expected m/z	Formula	raw.pval	Genotype with highest value
ZT4	VIP	8.85517	Unknown	Unknown	131.079			≤0.05	Col-0
ZT4	VIP	10.5145	Unknown	Unknown	251.09			≤0.05	Col-0
ZT4	VIP	11.7428	Unknown	Unknown	171.083			≤0.05	Col-0
ZT4	VIP	14.0162	Unknown	Unknown	113.026			≤0.05	Col-0
ZT4	VIP	14.5368	Unknown	Unknown	187.094			≤0.05	nad-me1
ZT4	VIP	15.309	kaempferol 3-O-(3"-O-p-coumaroyl)-glucoside	Phenylpropanoid. Flavonoid	594.132	594.137	C30H26O13	≤0.05	Col-0
ZT4	VIP	15.3113	Kaempferol 3-p-coumarate	Phenylpropanoid. Flavonoid	432.084	432.084	C24H16O8	≤0.05	Col-0
ZT4	VIP	15.65	Unknown	Unknown	196.102			≤0.05	Col-0
ZT4	VIP	15.9905	(E)-2-(1H-indol-3-yl)-1-thioacetohydroximate	Glucosinolate. Plant defensive compound	206.049			≤0.05	nad-me1
ZT4	VIP	15.9913	Brassilexin	Phytoalexins. Plant defensive compound	174.024	174.026	C9H6N2S	≤0.05	Col-0
ZT4	VIP	21.6578	Unknown	Unknown	180.107			≤0.05	Col-0
ZT4	VIP	21.916	Unknown	Unknown	198.117			≤0.05	Col-0
ZT4	VIP	22.0443	Unknown	Unknown	233.079			≤0.05	Col-0
ZT4	VIP	22.966	Unknown	Unknown	176.039			≤0.05	Col-0
ZT4	VIP	22.9668	Unknown	Unknown	148.009			≤0.05	Col-0
ZT4	VIP	22.9738	1-(3-Methylbutyl)-1'-(pyridin-2-yl)-4,4'-bipiperidine	Amino acid degradation product. Lysine derived alkaloid	315.264	315.267	C20H33N3	≤0.05	nad-me1
ZT4	VIP	23.4297	Unknown	Unknown	517.294			≤0.05	Col-0
ZT4	VIP	25.5918	Unknown	Unknown	612.374			≤0.05	nad-me1
ZT4	VIP	27.8125	linolenic acid	Long-chain fatty acid. Cell membrane. Cell signaling for cell growth	278.223	278.225	C18H29O2	≤0.05	nad-me1
ZT4	VIP	28.71	Keto carotenoid	Isoprenoid	582.404	582.407	C40H54O3	≤0.05	Col-0
ZT4	VIP	28.73	unknown	Unknown	599.385			≤0.05	nad-me1
ZT4	VIP	29.044	Unknown	Unknown	795.505			≤0.05	Col-0
ZT4	VIP	29.229	Unknown	Unknown	608.237			≤0.05	Col-0
ZT4	VIP	30.04	unknown	Unknown	620.233			≤0.05	nad-me1
ZT4	VIP	30.1122	Unknown	Unknown	592.239			≤0.05	nad-me1
ZT4	VIP	30.7927	Unknown	Unknown	755.512			≤0.05	Col-0
ZT4	VIP	30.9542	1-(9Z-heptadecenoyl)-2-(9Z-octadecenoyl)-glycero-3-phosphoserine	Phospholipid. Component of biological membrane	773.522	773.521	C41H76NO10P	≤0.05	nad-me1
ZT4	VIP	31.32	Pheophorbide b	Isoprenoid	606.247	606.247	C35H33N4O6	≤0.05	nad-me1
ZT4	VIP	1.51	Unknown	Unknown	195.026			≤0.05	Col-0
ZT4	VIP	1.74	Dioxobutanoic acid (Furamic acid, maleic acid)	TCA organic acid	116.01	116.01	C4H4O4	≤0.05	Col-0
ZT8	VIP	0.941667	Unknown	Unknown	100.945			≤0.05	Col-0
ZT8	VIP	0.957833		Unknown	239.845			≤0.05	nad-me1
ZT8	VIP	0.993	Unknown	Unknown	103.093			≤0.05	Col-0
ZT8	VIP	1.00233	Unknown	Unknown	107.053			≤0.05	Col-0
ZT8	VIP	1.0325	Unknown	Unknown	115.055			≤0.05	Col-0
ZT8	VIP	1.07417	MethylCysteine	Amino acid. Methionine catabolism	135.035	135.035	C4H9NO2S	≤0.05	Col-0
ZT8	VIP	1.74483	TCA primary metabolism	Dioxobutanoic acid (Furamic acid, maleic acid)	116.01	116.01	C4H4O4	≤0.05	nad-me1
ZT8	VIP	1.94517	Piperidine	Amino acid degradation product. Lysine derived alkaloid	85.0842	85.089	C5H11N	≤0.05	nad-me1
ZT8	VIP	2.09333	Unknown	Unknown	131.088			≤0.05	Col-0
ZT8	VIP	3.22283	Indole-3-carboxaldehyde	Glucosinolate. Plant defensive compound	145.049	145.053	C9H7NO	≤0.05	Col-0
ZT8	VIP	3.914	Unknown	Unknown	119.068			≤0.05	Col-0
ZT8	VIP	12.122		Unknown	276.146			≤0.05	Col-0
ZT8	VIP	13.9958	Unknown	Unknown	129.053			≤0.05	Col-0
ZT8	VIP	14.0183	glucosinolate activation	Sulforaphane	177.023	177.028	C6H11NOS2	≤0.05	nad-me1
ZT8	VIP	14.0187	N-Methylethanolamine	Phospholipid. Component of biological membrane	75.0692	75.0684	C3H9NO	≤0.05	Col-0
ZT8	VIP	14.5368	Unknown	Unknown	187.094			≤0.05	Col-0
ZT8	VIP	15.3113	Kaempferol 3-p-coumarate	Phenylpropanoid. Flavonoid	432.084	432.084	C24H16O8	≤0.05	Col-0
ZT8	VIP	15.9913	Phytoalexin (indolic)	Brassilexin	174.024	174.026	C9H6N2S	≤0.05	Col-0
ZT8	VIP	17.7612	Unknown	Unknown	201.108			≤0.05	Col-0
ZT8	VIP	20.7867	4-maleyl-acetoacetate/4-fumaryl-acetoacetate	TCA organic acid	200.032	200.032	C8H6O6	≤0.05	nad-me1
ZT8	VIP	21.0647	Unknown	Unknown	219.066			≤0.05	nad-me1
ZT8	VIP	22.0443		Unknown	233.079			≤0.05	nad-me1
ZT8	VIP	22.1395		Unknown	273.253			≤0.05	Col-0
ZT8	VIP	22.2315		Unknown	229.229			≤0.05	Col-0
ZT8	VIP	22.5045		Unknown	271.239			≤0.05	nad-me1
ZT8	VIP	22.9668	Unknown	Unknown	148.009			≤0.05	Col-0
ZT8	VIP	24.4075		Unknown	292.19			≤0.05	nad-me1
ZT8	VIP	25.5817	phosphatidylglycerophosphate	Phosphatidylglycerophosphate. Phospholipid of thylakoid membranes	774.415			≤0.05	nad-me1
ZT8	VIP	25.5918		Unknown	451.291			≤0.05	nad-me1
ZT8	VIP	25.6	Sesquiterpenoid	Phytoalexins. Plant defensive compound	434.265	434.267	C25H38O6	≤0.05	Col-0
ZT8	VIP	26.8203	1-Piperazinecarboxamidine, 4-(2-(diethylamino)ethyl)-	Amino acid degradation product. Lysine derived alkaloid	227.214	227.211	C11H25N5	≤0.05	Col-0
ZT8	VIP	28.7468	Phosphatidylethanolamine	Phosphatidylglycerophosphate. Phospholipid of thylakoid membranes	779.504	779.51	C43H74NO9P	≤0.05	Col-0
ZT8	VIP	29.0263		Unknown	624.248			≤0.05	Col-1
ZT8	VIP	30.1122		Unknown	592.239			≤0.05	Col-0
Time point	Approach	Retention Time (min)	Compound type	Description	Calculated m/z	Expected m/z	Formula	raw.pval	log2(FC)
ZT4	VP	0.62	Monolignol	Phenylpropanoid. Monolignols. Cell wall component	326.058	326.063	C14H14O9	0.010141	-4.5702
ZT4	VP	0.83	Unknown	Unknown	128.126			0.030307	-1.1
ZT4	VP	0.87	Pyranoflvonoid	Phenylpropanoid. Flavonoid	518.119	518.125	C25H26O10S	0.0042005	-3.0537
ZT4	VP	1.11	Methylcysteine sulfoxide	Amino acid	151.038	151.03	C4H9NO3S	0.030428	1.5235
ZT4	VP	1.41	Monolignol	Phenylpropanoid. Monolignols. Cell wall component	326.058	326.063	C14H14O10	0.01082	-4.1718
ZT4	VP	1.5	Glucoraphanin	Glucosinolate. Plant defensive compound	437.042	437.048	C12H23NO10S3	0.0091658	-1.058
ZT4	VP	1.56	Unknown	Unknown	219.987			0.017282	-1.5329
ZT4	VP	8	amino acid residue	Amino acid residue	113.079			0.023132	-2.2442
ZT4	VP	8.86	amino acid residue	Amino acid residue	113.079			0.0039817	-1.785
ZT4	VP	11.46	amino acid residue	Amino acid residue	113.08			0.0070731	-1.7071
ZT4	VP	20.08	S-(6-hydroxy-4-methylhexan-4-yl)-L-cysteine	Gluthatione-mediated detoxification product	236.131	236.132	C10H21NO3S	0.015152	-1.1915
ZT4	VP	20.79	4-maleyl-acetoacetate/4-fumaryl-acetoacetate	TCA organic acid	200.032	200.032	C8H6O6	0.0087813	2.2206
ZT4	VP	21.29	1-Methoxy-1H-indole-3-acetonitrile	Phytoalexins	186.071	186.079	C11H10N2O	0.0060577	1.1027
ZT4	VP	21.71	L-carnitine	Monocarboxylate.Fatty acid intracellular trafficking	162.117	162.113	C7H15NO3	0.020106	-2.3654
ZT4	VP	22.45	Phospho-myo-inositol derivative	Inositol phosphate. Regulation of vesicle trafficking	934.671	934.687	C51H99O12P	0.025346	1.0224
ZT4	VP	22.99	Hydroxyurea	Amino acid degradation product	76.0268	76.027	C1H4N2O2	0.0038527	1.753
ZT4	VP	27.64	Acylglycine	Amino acid conjugate	341.278	341.293	C20H39NO3	0.015389	1.2168
ZT4	VP	27.77	unknown	Unknown	617.395			0.023401	1.1963
ZT4	VP	28.73	Phophatidylethanolamine(42:9)	Phospholipid. Component of biological membrane	813.516	813.53	C47H76NO8P	0.013761	-1.7394
ZT4	VP	28.75	Monolignol	Phenylpropanoid. Monolignols. Cell wall component	326.059	326.063	C14H14O11	0.015471	-3.5958
ZT4	VP	29.37	Phosphoserine	Phospholipid. Component of biological membrane	793.491	793.49	C43H72NO10P	0.049421	-1.066
ZT4	VP	29.54	Unknown	Unknown	183.119			0.049541	-1.3247
ZT4	VP	29.87	Unknown	Unknown	199.113			0.017562	-2.4115
ZT4	VP	30.39	Phosphoserine derivative	Phospholipid. Component of biological membrane	769.492	769.489	C41H72NO10P	0.028187	-1.5517
ZT4	VP	1.05	Succinate	TCA organic acid	118.026	118.027	C4H6O4	0.03215	1.0038
ZT4	VP	11.3	Citrate	TCA organic acid	192.025	192.027	C6H5O7	0.04589	2.1548
ZT4	VP	15.12	Isocitrate	TCA organic acid	192.025	192.027	C6H5O7	0.045854	1.1297
ZT8	VP	0.98	(S)-2-oxo-4-hydroxy-4-carboxy-5-ureidoimidazoline	Urate degradation to allantoin intermediate	202.033	202.034	C5H5N4O5	0.019479	-1.7567
ZT8	VP	1.02	Unknown	Unknown	103.056			0.031627	-1.0457
ZT8	VP	1.05	Succinate	TCA organic acid	118.026	118.027	C4H6O4	0.010272	-1.0096
ZT8	VP	1.15	Unknown	Unknown	83.0301			0.015592	-1.0062
ZT8	VP	1.51	Unknown	Unknown	195.028			0.026718	-1.0658
ZT8	VP	1.7	S-(6-hydroxy-4-methylhexan-4-yl)-L-cysteine	Gluthatione-mediated detoxification intermediate	236.131	236.132	C10H21NO3S	0.01697	-1.9186
ZT8	VP	1.73	Cyclobrassinone	Phytoalexins. Plant defensive compound	232.021	232.03	C11H8N2O2S	0.0019295	-2.5776
ZT8	VP	1.93	Leucine	Amino acid	131.098	131.095	C6H13NO2	0.012997	11.13
ZT8	VP	6.69	Unknown	Unknown	129.052			0.025176	-1.0518
ZT8	VP	8.21	Unknown	Unknown	371.073			0.036849	-1.1071
ZT8	VP	10.36	Catechol glucuronide	Phenylpropanoid. Phenolic glycoside. Cell wall component	286.07	286.069	C12H14O8	0.047467	-1.0415
ZT8	VP	11.3	Citrate	TCA organic acid	192.025	192.027	C6H5O7	0.045204	-3.0335
ZT8	VP	11.47	Indole-3-carboxaldehyde	Isothiocyanate from glucosinolate degradation. Plant defensive compound	145.053	145.053	C9H7NO	0.0019518	-1.5689
ZT8	VP	14.39	quercetin-3-O-glucoside-7-O-rhamnoside	Phenylpropanoid. Flavonoid	610.156	610.153	C27H30O16	0.003992	-1.0263
ZT8	VP	15.12	Isocitrate	TCA organic acid	192.025	192.027	C6H5O7	0.045323	-2.8397
ZT8	VP	15.52	Terpene lactone	Isoprenoid	464.156	464.168	C23H28O10	0.0003918	1.92
ZT8	VP	15.53	Glycylcysteine		178.041	178.041	C5H10N2O3S	0.031145	1.3831
ZT8	VP	15.54	β-D-ribosylnicotinate	Glycosylamine. Pyridine nucleotide cycling. NAD metabolism	256.083	256.829	C9H24P4	0.015201	1.6722
ZT8	VP	18.09	Cyanidin 3-(6''-p-coumaryl-2'''-sinapylsambubioside)-5-(6-malonylglucoside)	Phenylpropanoid. Flavonoid	1180.3	1180.28	C55H56O29	0.036645	-1.2606
ZT8	VP	19.94	Unknown	Unknown	338.194			0.037396	-1.0243
ZT8	VP	20.94	1-isothiocyanatopentane	Isothiocyanate from glucosinolate degradation. Plant defensive compound	129.052	129.061	C6H11NS	0.0074177	-1.2889
ZT8	VP	22.06	Triterpene saponin	Isoprenoid	1172.51	1172.56	C57H88O25	0.0082277	2.1071
ZT8	VP	22.06	Unknown	Unknown	1172.08			0.0086355	2.1216
ZT8	VP	22.06	Unknown	Unknown	1172.33			0.0080784	2.1334
ZT8	VP	22.06	Unknown	Unknown	1172.83			0.0092564	2.0594
ZT8	VP	22.09	Unknown	Unknown	937.666			0.013001	1.8681
ZT8	VP	22.93	Hydroxyurea	Amino acid degradation product. Arginine and urea pathways. Mobilization of nitrogen	76.0278	76.027	C1H4N2O2	0.046988	3.37361
ZT8	VP	22.93	(aminomethyl)carbamic acid	Amino acid degradation product. Arginine and urea pathways. Mobilization of nitrogen	90.0424	90.0429	C2H6N2O2	0.046988	3.4361
ZT8	VP	22.93	Cytokinin	Isoprenoid	225.104	225.101	C12H11N5	0.044154	5.0477
ZT8	VP	23.06	Phosphatidylethanolamine	Glycerophosphoethanolamine. Cell membrane. Lipid peroxidation. Cell signaling.	475.271	475.27	C23H42NO7P	0.0039279	-1.0615
ZT8	VP	23.72	L-2,4-diaminobutyric acid (cyano-L-alanine)	Branched-chain amino acid	118.073	118.074	C4H10N2O2	0.03636	1.2759
ZT8	VP	23.8	Phosphatidylethanolamine	Glycerophosphoethanolamine. Cell membrane. Lipid peroxidation. Cell signaling.	477.287	477.286	C23H44NO7P	0.0032599	-1.0064
ZT8	VP	24.24	Unknown	Unknown	257.26			0.031639	1.3546
ZT8	VP	24.26	Unknown	Unknown	337.282			0.049546	1.4726
ZT8	VP	25.52	2-16:0-lysophosphatidylglycerol	Lysophosphatidylglycerol. Fatty acid metabolism	484.282	484.28	C22H44O9P	0.0051727	-1.9626
ZT8	VP	25.62	Sesquiterpenoid	Phytoalexins. Plant defensive compound	234.161	234.162	C15H22O2	0.043364	-1.7141
ZT8	VP	26.54	Unknown	Unknown	819.471			0.0067528	2.2742
ZT8	VP	26.55	phosphatidylglycerophosphate	Phospholipid. Component of biological membrane	802.446	802.476	C38H76O13P2	0.039301	2.1096
ZT8	VP	26.63	Unknown		398.268			0.0037505	-1.269
ZT8	VP	26.81	Linoleic acid derivative	Long-chain fatty acid. Cell membrane. Cell signaling to stress conditions	352.244	352.261	C21H36O4	0.045317	1.1154
ZT8	VP	27.78	Palmitic acid	Long-chain fatty acid. Cell membrane. Cell signaling for cell growth	272.236	272.235	C16H32O3	0.0049075	-1.0307
ZT8	VP	29.44	Unknown	Unknown	113.079			0.036684	-1.0967
ZT8	VP	29.59	Glycerophospholipid	Phospholipid. Component of biological membrane	772.475	772.543	C45H73O8P	0.03017	1.2273
ZT8	VP	30.29	Unknown	Unknown	120.953			0.017601	-1.0972
ZT8	VP	30.31	Unknown	Unknown	113.08			0.032682	-1.1263
ZT8	VP	30.48	Octadecanamide	Fatty amide. Cell division and expansion	283.274	283.287	C17H37NO	0.016633	1.5742
ZT8	VP	30.89	Unknown	Unknown	612.445			0.0094128	1.6661

### Sheet: Table S7
Table S7. List of genes from the NAD-ME1 co-expressed network. The first associated genes with NAD-ME1 that expressed differently between Bay-0 and Sha in the global expression eQTL analysis (Wentzell et al., 2007) were used as bait genes. Then, co-expression relationship between the bait genes and their directly-connected genes were used to construct the network. Modules were subsequently interp…
Locus	cis-eQTL		Description	GO	Function
At2g13560	yes	candidate gene	NAD-dependent malic enzyme 1	Carbon metabolism. TCA	TCA: malate-pyruvate metabolic process
At1g28340	yes	bait gene	receptor like protein 4	Disease resistance. Systemic acquired resistance	Putative disease resistance. Signal transduction
At2g22480	yes	bait gene	phosphofructokinase 5	Carbon metabolism. Glycolisis. Amino acid metabolism	fructose 6-phosphate metabolic process, glycolytic process
At2g32810	yes	bait gene	beta galactosidase 9	Unknown	putative beta-galactosidase
At3g01720	yes	bait gene	peptidyl serine alpha-galactosyltransferase	Response to sucrose stimulus	transferase activity, transferring glycosyl groups
At5g37830	yes	bait gene	oxoprolinase 1	Glutathione metabolism. Response to oxidative stress.	Encodes a 5-oxoprolinase that acts in the glutathione degradation pathway and in 5-oxoproline metabolism.
At5g45510	yes	bait gene	Leucine-rich repeat (LRR) family protein	Disease resistance	Probable disease resistance protein
At5g60640	yes	bait gene	PDI-like 1-4	Response to oxidative stress. Cellulose and Cell wall biosynthetic process	Cell redox homeostasis. Protein processing in endoplasmic reticulum
At5g13690	no	Additional gene	alpha-N-acetylglucosaminidase family / NAGLU family	N-Glycan biosynthesis	Glycosaminoglycan degradation
At3g60450	yes	Additional gene	Phosphoglycerate mutase family protein	Disease resistance. Systemic acquired resistance	Unknown
At2g44350	yes	Additional gene	Citrate synthase family protein	Carbon metabolism. TCA.	TCA: encodes a mitochrondrion targeted citrate synthase, the first enzyme of the tricarboxylic acid cycle, catalyzing the condensation of acetyl-CoA and oxaloacetate, final yielding citrate and CoA
At2g41220	no	Additional gene	glutamate synthase 2	Response to sucrose stimulus. Amino acid metabolism	glutamate synthase (ferredoxin) activity. IAA biosynthesis I. Glyoxylate and dicarboxylate metabolism
At1g01960	no	Additional gene	SEC7-like guanine nucleotide exchange family protein	Vesicle-mediated transport	regulators of post-Golgi trafficking
At3g09690	yes	Additional gene	alpha/beta-Hydrolases superfamily protein	N-Glycan biosynthesis.	Unknown
At1g19360	yes	Additional gene	Reduced residual arabinose 3	Cellulose and Cell wall biosynthetic process	Arabinosyltransferase that modifies extensin proteins in root hair cells
At4g21150	yes	Additional gene	ribophorin II (RPN2) family protein	protein N-linked glycosylation. Response to oxidative stress. Cellulose and Cell wall biosynthetic process	member of the oligosaccharyltransferase (OST) multi-membrane protein complex
At3g06300	no	Additional gene	P4H isoform 2	Disease resistance. Systemic acquired resistance	peptidyl-proline hydroxylation to 4-hydroxy-L-proline
At2g01720	yes	Additional gene	Ribophorin I	protein N-linked glycosylation. Response to oxidative stress. Response to osmotic stress	member of the oligosaccharyltransferase (OST) multi-membrane protein complex
At1g17500	yes	Additional gene	ATPase E1-E2 type family protein / haloacid dehalogenase-like hydrolase family protein	Response to sucrose stimulus. Amino acid metabolism. Phospholipid metabolism
At5g66680	no	Additional gene	dolichyl-diphosphooligosaccharide-protein glycosyltransferase 48kDa subunit family protein	N-Glycan biosynthesis. Cellulose and Cell wall biosynthetic process	essential protein subunit of the oligosaccharyltransferase (OST) complex
At4g17270	yes	Additional gene	Mo25 family protein	Response to stress. Cellulose and Cell wall biosynthetic process	Protein phosphorylation activity
At1g04120	yes	Additional gene	multidrug resistance-associated protein 5	Plant-hormone mediated signaling pathway. Response to osmotic stress. abscisic acid-activated signaling pathway involved in stomatal movement	encodes a high-affinity inositol hexakisphosphate transporter that plays a role in guard cell signaling and phytate storage. It is a member of MRP subfamily / ABC transporter subfamily C
At2g17790	no	Additional gene	VPS35 homolog A	Retromer complex	Encodes a protein with similarity to yeast VPS35 which encodes a component of the retromer involved in retrograde endosomal transport.
At2g36910	yes	Additional gene	ATP binding cassette subfamily B1	Plant-hormone mediated signaling pathway. Response to auxine. Mediates cellular efflux of IAA . Calmodulin binding	Belongs to the family of ATP-binding cassette (ABC) transporters. Also known as AtMDR1. Regulates auxin-dependent responses. Mediates cellular efflux of IAA.
At4g35260	yes	Additional gene	isocitrate dehydrogenase 1	Carbon metabolism. TCA	TCA.Encodes a regulatory subunit of the mitochondrially-localized NAD+- dependent isocitrate dehydrogenase.
At2g35610	yes	Additional gene	xyloglucanase 113	Cellulose and Cell wall biosynthetic process	arabinosyltransferase activity
At2g01820	no	Additional gene	Leucine-rich repeat protein kinase family protein	Unknown	Unknown
At5g37600	yes	Additional gene	glutamine synthase clone R1	Response to sucrose stimulus. Amino acid metabolism	encodes a cytosolic glutamine synthetase, the enzyme has high affinity with substrate ammonium
At5g26850	no	Additional gene	Uncharacterized protein	Unknown	Uncharacterized protein
At5g11560	no	Additional gene	catalytics	Vesicle-mediated transport	catalytics
At2g17130	no	Additional gene	isocitrate dehydrogenase subunit 2	Carbon metabolism. TCA	Encodes a regulatory subunit of the mitochondrially-localized NAD+- dependent isocitrate dehydrogenase
At1g76400	no	Additional gene	Ribophorin I	protein N-linked glycosylation. Response to osmotic stress. Cellulose and Cell wall biosynthetic process	cellulose biosynthetic process
At3g17240	no	Additional gene	lipoamide dehydrogenase 2	Response to oxidative stress. Response to sucrose stimulus. response to cadmium ion	mitochondrial respiratory chain complex I
At1g71010	yes	Additional gene	FORMS APLOID AND BINUCLEATE CELLS 1C	Plant-hormone mediated signaling pathway. Phospholipid metabolism. Stomatal clousure	1-phosphatidylinositol-3-phosphate 5-kinase activity
At5g03280	no	Additional gene	NRAMP metal ion transporter family protein	Disease resistance. Plant-hormone mediated signaling pathway	Involved in ethylene signal transduction. Acts downstream of CTR1. Positively regulates ORE1 and negatively regulates mir164A,B,C to regulate leaf senescence
At4g27060	yes	Additional gene	ARM repeat superfamily protein	microtubule cytoskeleton organization	Encodes a novel, plant-specific microtubule-associated protein that regulates the orientation of cortical microtubules and the direction of organ growth.
At5g46630	no	Additional gene	Clathrin adaptor complexes medium subunit family protein	endocytosis	similar to micro-adaptins of clathrin coated vesicle adaptor complexes
At5g45480	yes	Additional gene	Protein of unknown function (DUF594)	Amino acid metabolism	tryptophan catabolic process
At5g45500	yes	Additional gene	RNI-like superfamily protein	Disease resistance. Systemic acquired resistance	Unknown
At5g13980	no	Additional gene	Glycosyl hydrolase family 38 protein	Amino acid metabolism	cysteine biosynthetic process
At2g17720	yes	Additional gene	2-oxoglutarate (2OG) and Fe(II)-dependent oxygenase superfamily protein	Amino acid metabolism. Disease resistance. Systemic acquired resistance. Response to sucrose stimulus. Cellulose and Cell wall biosynthetic process	peptidyl-proline hydroxylation to 4-hydroxy-L-proline;amino acid import
